# ExTraMapper: Exon- and Transcript-level mappings for orthologous gene pairs

**DOI:** 10.1101/277723

**Authors:** Ferhat Ay, Abhijit Chakraborty, Ramana V. Davuluri

**Affiliations:** La Jolla Institute for Allergy and Immunology, La Jolla, CA, 92037, USA; UC San Diego, School of Medicine, La Jolla, 92093, CA, USA; Stony Brook University, Department of Biomedical Informatics, Stony Brook, NY, 11794, USA

## Abstract

Access to large-scale genomics and transcriptomics data from various tissues and cell lines allowed the discovery of wide-spread alternative splicing events and alternative promoter usage in mammalians. However, evolutionary studies primarily focus on gene-level orthology relationships, which hinders the importance of transcript-level diversity. Between human and mouse, gene-level orthology is currently present for nearly 16k protein-coding genes spanning a diverse repertoire of over 200k total transcript isoforms. Here we describe a novel method, ExTraMapper, which leverages sequence conservation between exons of a pair of organisms and identifies a fine-scale orthology mapping at the exon and then transcript level. ExTraMapper identifies more than 250k exon, as well as 30k transcript mappings between human and mouse using only sequence and gene annotation information. We demonstrate that ExTraMapper identifies a larger number of exon and transcript mappings compared to previous methods. Further, it identifies exon fusions, splits, and losses due to splice site mutations, and finds mappings between microexons that are previously missed. By reanalysis of RNA-seq data from 13 matched human and mouse tissues, we show that ExTraMapper improves the correlation of transcript-specific expression levels suggesting a more accurate mapping of human and mouse transcripts. ExTraMapper also reports better transcript-level mappings compared to Ensembl orthology for the human proto-oncogene BRAF and its mouse ortholog as well as several other example genes with important isoform-specific functions. ExTraMapper is applicable to any pair of organisms that have orthologous gene pairs and is available at https://github.com/ay-lab/ExTraMapper and http://ay-lab-tools.lji.org/extramapper
