## Supplementary material for "ExTraMapper: Exon- and Transcript-level mappings for orthologous gene pairs": supp table

### Sheet: Table S1
Table S1. Summary of exon and transcript annotations from Ensembl (release 81) for human and mouse genomes.
ELEMENT TYPE	Human	Mouse
All exons	498991	344113
Unique exon coordinates	406833	288863
Exon coding type
Fully coding	103164	109496
Partially coding	78037	50933
Noncoding	144118	76636
Varies by transcript	81514	51798
Exon position
First exon	111011	62007
Middle exon	180611	162606
Last exon	107332	60189
Varies by transcript	7879	4061
All transcript variants	125626	69630
All protein isoforms	80190	44667
Transcript biotypes
Protein coding	68655	40283
Retained intron	23266	14124
Processed transcript	22116	10826
Nonsense mediated decay	11466	4372
Other	123	25
