## Supplementary material for "ExTraMapper: Exon- and Transcript-level mappings for orthologous gene pairs": supp table

### Sheet: Table S2
Table S2. Transcript-level mappings reported by ExTraMapper for three human mouse gene pairs TP53-Trp53, TP63-Trp63 and TP73-Trp73.
Gene Pair	Human Isoform	Mouse Isoform	Coding Similarity	Overall Similarity
TP53 - Trp53	TP53-001 (10/11 exons, 393 aa)	Trp53-201 (10/11 exons, 390 aa)	0.994	0.892
	TP53-002 (10/11 exons, 393 aa)	Trp53-001 (10/11 exons, 387 aa)	0.994	0.879
	TP53-028 (8/11 exons, 354 aa)	Trp53-002 (10/11 exons, 378 aa)	0.769	0.893
	TP53-021 (8/11 exons, 354 aa)	Trp53-202 (10/11 exons, 381 aa)	0.769	0.892
TP63 - Trp63	TP63-004 (12/12 exons, 586 aa)	Trp63-001 (12/12 exons, 586 aa)	1	0.998
	TP63-001 (14/14 exons, 680 aa)	Trp63-003 (14/14 exons, 680 aa)	1	0.957
	TP63-013 (12/12 exons, 582 aa)	Trp63-002 (12/12 exons, 582 aa)	1	0.878
	TP63-009 (9/9 exons, 393 aa)	Trp63-006 (9/9 exons, 393 aa)	1	0.877
	TP63-010 (13/13 exons, 555 aa)	Trp63-201 (13/13 exons, 555 aa)	1	0.861
	TP63-002 (11/11 exons, 487 aa)	Trp63-202 (11/11 exons, 483 aa)	0.996	0.886
TP73 - Trp73	TP73-004 (11/11 exons, 450 aa)	Trp73-004 (11/11 exons, 452 aa)	0.996	0.973
	TP73-003 (12/12 exons, 587 aa)	Trp73-002 (12/12 exons, 590 aa)	0.995	0.986
	TP73-005 (10/11 exons, 426 aa)	Trp73-005 (9/11 exons, 367 aa)	0.889	0.973
	TP73-001 (13/14 exons, 636 aa)	Trp73-001 (13/14 exons, 638 aa)	0.958	0.918
	TP73-013 (11/11 exons, 540 aa	Trp73-007 (10/10 exons, 494 aa)	0.852	0.812
