## Supplementary material for "ExTraMapper: Exon- and Transcript-level mappings for orthologous gene pairs": supp table

### Sheet: Table S3
Table S3. Accession IDs for human and mouse RNA-seq data.
species	tissue	experiment accession	experiment url	read1 accession	read1 file download url	read2 accession	read2 file download url
human	adipose	ENCSR236OON	https://wwwencodeprojectorg/experiments/ENCSR236OON/	ENCFF170RHF	https://www.encodeproject.org/files/ENCFF170RHF/@@download/ENCFF170RHF.fastq.gz	ENCFF437XFH	https://www.encodeproject.org/files/ENCFF437XFH/@@download/ENCFF437XFH.fastq.gz
human	adrenal	ENCSR680AAZ	https://wwwencodeprojectorg/experiments/ENCSR680AAZ/	ENCFF028DUO	https://www.encodeproject.org/files/ENCFF028DUO/@@download/ENCFF028DUO.fastq.gz	ENCFF470RWW	https://www.encodeproject.org/files/ENCFF470RWW/@@download/ENCFF470RWW.fastq.gz
human	brain	ENCSR274JRR	https://wwwencodeprojectorg/experiments/ENCSR274JRR/	ENCFF850ZLY	https://www.encodeproject.org/files/ENCFF850ZLY/@@download/ENCFF850ZLY.fastq.gz	ENCFF897IUQ	https://www.encodeproject.org/files/ENCFF897IUQ/@@download/ENCFF897IUQ.fastq.gz
human	heart	ENCSR635GTY	https://wwwencodeprojectorg/experiments/ENCSR635GTY/	ENCFF770NYA	https://www.encodeproject.org/files/ENCFF770NYA/@@download/ENCFF770NYA.fastq.gz	ENCFF076IRZ	https://www.encodeproject.org/files/ENCFF076IRZ/@@download/ENCFF076IRZ.fastq.gz
human	kidney	ENCSR071ZMO	https://wwwencodeprojectorg/experiments/ENCSR071ZMO/	ENCFF912LIX	https://www.encodeproject.org/files/ENCFF912LIX/@@download/ENCFF912LIX.fastq.gz	ENCFF057RDO	https://www.encodeproject.org/files/ENCFF057RDO/@@download/ENCFF057RDO.fastq.gz
human	liver	ENCSR085HNI	https://www.encodeproject.org/experiments/ENCSR085HNI/	ENCFF187OKV	https://www.encodeproject.org/files/ENCFF187OKV/@@download/ENCFF187OKV.fastq.gz	ENCFF283RUU	https://www.encodeproject.org/files/ENCFF283RUU/@@download/ENCFF283RUU.fastq.gz
human	lung	ENCSR129KCJ	https://www.encodeproject.org/experiments/ENCSR129KCJ/	ENCFF433PKC	https://www.encodeproject.org/files/ENCFF433PKC/@@download/ENCFF433PKC.fastq.gz	ENCFF546XEW	https://www.encodeproject.org/files/ENCFF546XEW/@@download/ENCFF546XEW.fastq.gz
human	ovary	ENCSR046XHI	https://www.encodeproject.org/experiments/ENCSR046XHI/	ENCFF419GVS	https://www.encodeproject.org/files/ENCFF419GVS/@@download/ENCFF419GVS.fastq.gz	ENCFF135CVY	https://www.encodeproject.org/files/ENCFF135CVY/@@download/ENCFF135CVY.fastq.gz
human	pancreas	ENCSR001UXR	https://www.encodeproject.org/experiments/ENCSR001UXR/	ENCFF576OBS	https://www.encodeproject.org/files/ENCFF576OBS/@@download/ENCFF576OBS.fastq.gz	ENCFF063OPQ	https://www.encodeproject.org/files/ENCFF063OPQ/@@download/ENCFF063OPQ.fastq.gz
human	sigmoid colon	ENCSR270OKS	https://www.encodeproject.org/experiments/ENCSR270OKS/	ENCFF734ZAD	https://www.encodeproject.org/files/ENCFF734ZAD/@@download/ENCFF734ZAD.fastq.gz	ENCFF261RWK	https://www.encodeproject.org/files/ENCFF261RWK/@@download/ENCFF261RWK.fastq.gz
human	small bowel	ENCSR612HYR	https://www.encodeproject.org/experiments/ENCSR612HYR/	ENCFF338DKW	https://www.encodeproject.org/files/ENCFF338DKW/@@download/ENCFF338DKW.fastq.gz	ENCFF721RGF	https://www.encodeproject.org/files/ENCFF721RGF/@@download/ENCFF721RGF.fastq.gz
human	spleen	ENCSR448VSW	https://www.encodeproject.org/experiments/ENCSR448VSW/	ENCFF482WYS	https://www.encodeproject.org/files/ENCFF482WYS/@@download/ENCFF482WYS.fastq.gz	ENCFF058MGQ	https://www.encodeproject.org/files/ENCFF058MGQ/@@download/ENCFF058MGQ.fastq.gz
human	testis	ENCSR693GGB	https://www.encodeproject.org/experiments/ENCSR693GGB/	ENCFF016TGP	https://www.encodeproject.org/files/ENCFF016TGP/@@download/ENCFF016TGP.fastq.gz	ENCFF604DIX	https://www.encodeproject.org/files/ENCFF604DIX/@@download/ENCFF604DIX.fastq.gz
mouse	adipose	ENCSR288TLO	https://www.encodeproject.org/experiments/ENCSR288TLO/	ENCFF547BPL	https://www.encodeproject.org/files/ENCFF547BPL/@@download/ENCFF547BPL.fastq.gz	ENCFF554BIM	https://www.encodeproject.org/files/ENCFF554BIM/@@download/ENCFF554BIM.fastq.gz
mouse	adrenal	ENCSR713OCQ	https://www.encodeproject.org/experiments/ENCSR713OCQ/	ENCFF563FDS	https://www.encodeproject.org/files/ENCFF563FDS/@@download/ENCFF563FDS.fastq.gz	ENCFF470ULL	https://www.encodeproject.org/files/ENCFF470ULL/@@download/ENCFF470ULL.fastq.gz
mouse	brain	ENCSR554PHF	https://www.encodeproject.org/experiments/ENCSR554PHF/	ENCFF286WTQ	https://www.encodeproject.org/files/ENCFF286WTQ/@@download/ENCFF286WTQ.fastq.gz	ENCFF358NPU	https://www.encodeproject.org/files/ENCFF358NPU/@@download/ENCFF358NPU.fastq.gz
mouse	heart	ENCSR164BAZ	https://www.encodeproject.org/experiments/ENCSR164BAZ/	ENCFF871XHK	https://www.encodeproject.org/files/ENCFF871XHK/@@download/ENCFF871XHK.fastq.gz	ENCFF952JKH	https://www.encodeproject.org/files/ENCFF952JKH/@@download/ENCFF952JKH.fastq.gz
mouse	kidney	ENCSR394YLM	https://www.encodeproject.org/experiments/ENCSR394YLM/	ENCFF445EZT	https://www.encodeproject.org/files/ENCFF445EZT/@@download/ENCFF445EZT.fastq.gz	ENCFF345AQQ	https://www.encodeproject.org/files/ENCFF345AQQ/@@download/ENCFF345AQQ.fastq.gz
mouse	liver	ENCSR216KLZ	https://www.encodeproject.org/experiments/ENCSR216KLZ/	ENCFF161LEK	https://www.encodeproject.org/files/ENCFF161LEK/@@download/ENCFF161LEK.fastq.gz	ENCFF516HOO	https://www.encodeproject.org/files/ENCFF516HOO/@@download/ENCFF516HOO.fastq.gz
mouse	lung	ENCSR870AQU	https://www.encodeproject.org/experiments/ENCSR870AQU/	ENCFF276XMW	https://www.encodeproject.org/files/ENCFF276XMW/@@download/ENCFF276XMW.fastq.gz	ENCFF361ASL	https://www.encodeproject.org/files/ENCFF361ASL/@@download/ENCFF361ASL.fastq.gz
mouse	ovary	ENCSR516UNF	https://www.encodeproject.org/experiments/ENCSR516UNF/	ENCFF463WEH	https://www.encodeproject.org/files/ENCFF463WEH/@@download/ENCFF463WEH.fastq.gz	ENCFF312OKA	https://www.encodeproject.org/files/ENCFF312OKA/@@download/ENCFF312OKA.fastq.gz
mouse	pancreas	ENCSR248XKS	https://www.encodeproject.org/experiments/ENCSR248XKS/	ENCFF955YPL	https://www.encodeproject.org/files/ENCFF955YPL/@@download/ENCFF955YPL.fastq.gz	ENCFF589FKL	https://www.encodeproject.org/files/ENCFF589FKL/@@download/ENCFF589FKL.fastq.gz
mouse	sigmoid	ENCSR518GDK	https://www.encodeproject.org/experiments/ENCSR518GDK/	ENCFF279LVO	https://www.encodeproject.org/files/ENCFF279LVO/@@download/ENCFF279LVO.fastq.gz	ENCFF400OMQ	https://www.encodeproject.org/files/ENCFF400OMQ/@@download/ENCFF400OMQ.fastq.gz
mouse	small bowel	ENCSR170SVO	https://www.encodeproject.org/experiments/ENCSR170SVO/	ENCFF996KVO	https://www.encodeproject.org/files/ENCFF996KVO/@@download/ENCFF996KVO.fastq.gz	ENCFF269CEX	https://www.encodeproject.org/files/ENCFF269CEX/@@download/ENCFF269CEX.fastq.gz
mouse	spleen	ENCSR966JPL	https://www.encodeproject.org/experiments/ENCSR966JPL/	ENCFF848QCK	https://www.encodeproject.org/files/ENCFF848QCK/@@download/ENCFF848QCK.fastq.gz	ENCFF511PCY	https://www.encodeproject.org/files/ENCFF511PCY/@@download/ENCFF511PCY.fastq.gz
mouse	testis	ENCSR266ESZ	https://www.encodeproject.org/experiments/ENCSR266ESZ/	ENCFF786ZKB	https://www.encodeproject.org/files/ENCFF786ZKB/@@download/ENCFF786ZKB.fastq.gz	ENCFF517RDO	https://www.encodeproject.org/files/ENCFF517RDO/@@download/ENCFF517RDO.fastq.gz
